# Genomic diversity of *Escherichia coli* isolates from healthy children in rural Gambia

**DOI:** 10.1101/2020.08.28.271627

**Authors:** Ebenezer Foster-Nyarko, Nabil-Fareed Alikhan, Usman Nurudeen Ikumapayi, Sarwar Golam, M Jahangir Hossain, Catherine Okoi, Peggy-Estelle Tientcheu, Marianne Defernez, Justin O’Grady, Martin Antonio, Mark J. Pallen

## Abstract

Little is known about the genomic diversity of *Escherichia coli* in healthy children from sub-Saharan Africa, even though this is pertinent to understanding bacterial evolution and ecology and their role in infection. We isolated and whole-genome sequenced up to five colonies of faecal *E. coli* from 66 asymptomatic children aged three-to-five years in rural Gambia (n=88 isolates from 21 positive stools). We identified 56 genotypes, with an average of 2.7 genotypes per host. These were spread over 37 seven-allele sequence types and the *E. coli* phylogroups A, B1, B2, C, D, E, F and *Escherichia* cryptic clade I. Immigration events accounted for three-quarters of the diversity within our study population, while one-quarter of variants appeared to have arisen from within-host evolution. Several study strains were closely related to isolates that caused disease in humans or originated from livestock. Our results suggest that within-host evolution plays a minor role in the generation of diversity than independent immigration and the establishment of strains among our study population. Also, this study adds significantly to the number of commensal *E. coli* genomes, a group that has been traditionally underrepresented in the sequencing of this species.
