## Supplementary File 1 for "Genomic diversity of *Escherichia coli* isolates from healthy children in rural Gambia"

### Sheet: GEMS_cases_seq_data
Sample ID	Assembly barcode	Coverage	N50	Length	Contig Number(>=200 bp)	7-allele ST	ST Complex	adk	fumC	gyrB	icd	mdh	purA	recA	Clermont Type (ClermonTyping)	cgST	HC0 (indistinguishable)	HC2	HC5	HC10	HC20	HC50	HC100	HC200	HC400	HC1100 (cgST Cplx)	HC1500	HC2000	HC2350 (subsp.)
100191	ESC_BB9731AA_AS	90	177513	4792315	112	58	ST155 Cplx	6	4	4	16	24	8	14	B1	99913	99913	99913	99913	99913	99913	99913	99913	99913	106	106	5	2	1
100415	ESC_BB9741AA_AS	70	147820	5454933	210	38	ST38 Cplx	4	26	2	25	5	5	19	D	99759	99759	99759	99759	99759	99759	99759	1152	59	59	59	59	2	1
100503	ESC_BB9746AA_AS	76	68980	5300666	301	9758		6	1384	848	18	11	122	2	B1	99915	99915	99915	99915	99915	99915	99915	99915	99915	99915	8	5	2	1
100796	ESC_BB9760AA_AS	56	257051	5186116	78	3032		54	22	211	342	40	16	4	D	99917	99917	99917	99917	99917	99917	11645	11645	11645	2725	2725	2244	173	1
102469	ESC_BB9774AA_AS	25	39792	5071960	296	3018		12	58	54	344	1	2	47	E	99920	99919	99919	99919	99919	99919	99919	79657	2134	2134	755	755	755	1
102820	ESC_BB9795AA_AS	66	187632	5042792	102	9759		6	29	14	16	11	8	2	B1	99924	99924	99924	99924	99924	99924	99924	99924	99924	1256	594	5	2	1
103047	ESC_BB9812AA_AS	66	163394	5124787	144	349	ST349 Cplx	34	36	39	87	67	16	4	D	99930	99930	99930	99930	99930	99930	79676	79676	1155	1155	1155	642	642	1
103016	ESC_BB9816AA_AS	57	144178	5118636	159	678		6	6	5	136	9	7	7	B1	99931	99931	99931	99931	99931	99931	99931	1591	1591	1591	118	5	2	1
103275	ESC_BB9820AA_AS	40	161934	5006906	115	156	ST156 Cplx	6	29	32	16	11	8	44	B1	99933	99933	99933	99933	99933	99933	28169	28169	1131	1131	1131	5	2	1
103076	ESC_BB9822AA_AS	70	122440	5442771	250	9761		101	88	849	281	59	215	196	F	99935	99935	99935	99935	99935	99935	99935	99935	1206	1206	1206	1206	2	1
103276	ESC_BB9828AA_AS	67	196794	5007807	108	156	ST156 Cplx	6	29	32	16	11	8	44	B1	99934	99933	99933	99933	99933	99933	28169	28169	1131	1131	1131	5	2	1
103693	ESC_BB9842AA_AS	40	132536	4946913	128	2178		9	6	15	56	11	26	6	B1	99939	99939	99939	99939	99939	99939	99939	7068	7068	7068	162	5	2	1
103446	ESC_BB9847AA_AS	124	213381	4591673	67	196		6	19	3	16	9	8	6	B1	99941	99941	99941	99941	99941	99941	99941	71804	71804	1942	124	5	2	1
100569	ESC_BB9850AA_AS	72	155074	5164845	178	10	ST10 Cplx	10	11	4	8	8	8	2	A	99942	99942	99942	99942	99942	99942	99942	99942	99942	99942	13	5	2	1
102031	ESC_BB9852AA_AS	45	150365	5229224	149	38	ST38 Cplx	4	26	2	25	5	5	19	D	99943	99943	99943	99943	99943	99943	99943	81019	59	59	59	59	2	1
100119	ESC_BB9854AA_AS	63	114593	5359188	234	14	ST14 Cplx	14	14	10	14	17	7	10	B2	99944	99944	99944	99944	99944	99944	44695	44695	9722	26	26	26	1	1
102098	ESC_BB9856AA_AS	41	164527	5410561	185	38	ST38 Cplx	4	26	2	25	5	5	19	D	99945	99945	99945	99945	99759	99759	99759	1152	59	59	59	59	2	1
102106	ESC_BB9860AA_AS	49	150365	5411065	178	38	ST38 Cplx	4	26	2	25	5	5	19	D	99946	99946	99946	99946	99946	99759	99759	1152	59	59	59	59	2	1
102896	ESC_YA7451AA_AS	393	154685	5027863	213	443	ST205 Cplx	6	19	15	16	9	8	7	B1	93479	93479	93479	93479	93479	93479	90963	4339	4339	1164	96	5	2	1
102630	ESC_YA6565AA_AS	402	282505	5111545	170	88	ST23 Cplx	6	4	12	1	20	12	7	C	93345	93345	93345	93345	93345	93345	93345	90883	90883	90883	5	5	2	1
100637	ESC_YA7861AA_AS	424	236076	4980458	150	423	ST23 Cplx	6	4	33	1	20	12	7	C	93581	93581	93581	93581	93581	93581	93581	93581	3304	3304	5	5	2	1
100548	ESC_XA6552AA_AS	416	154685	5100277	233	443	ST205 Cplx	6	19	15	16	9	8	7	B1	90963	90963	90963	90963	90963	90963	90963	4339	4339	1164	96	5	2	1
102265	ESC_GB5267AA_AS	146	18196	4446519	548	1273	ST243 Cplx	1	75	1	1	1	1	1	A	120682	120682	120682	120682	120682	120682	45544	41808	41808	41808	1465	1465	1465	1
102265	ESC_GB9099AA_AS	425	20138	4487766	518	1273	ST243 Cplx	1	75	1	1	1	1	1	A	122590	122590	120682	120682	120682	120682	45544	41808	41808	41808	1465	1465	1465	1
