## Supplementary File 2 for "Genomic diversity of *Escherichia coli* isolates from healthy children in rural Gambia"

### Sheet: Sheet1
Name	Coverage	N50	Length	Contig Number(>=200 bp)	Low Quality Bases	EnteroBase Assembly barcode	ST	ST Complex	adk	fumC	gyrB	icd	mdh	purA	recA	Clermont Type (ClermonTyping)	cgST	HC0 (indistinguishable)	HC2	HC5	HC10	HC20	HC50	HC100	HC200	HC400	HC1100 (cgST Cplx)	HC1500	HC2000	HC2350 (subsp.)
H-2_1	36	125777	4782020	95	130465	ESC_YA8620AA_AS	9274	ST10 Cplx	24	11	4	1069	8	8	2	A	93591	93591	93591	93574	93574	93574	1188	1188	1188	13	13	5	2	1
H-2_2	53	147680	4783067	85	77231	ESC_YA8666AA_AS	9274	ST10 Cplx	24	11	4	1069	8	8	2	A	93592	93592	93574	93574	93574	93574	1188	1188	1188	13	13	5	2	1
H-2_3	56	134358	4780014	76	91055	ESC_YA8653AA_AS	9274	ST10 Cplx	24	11	4	1069	8	8	2	A	93631	93631	93574	93574	93574	93574	1188	1188	1188	13	13	5	2	1
H-2_4	44	134128	4778147	87	119663	ESC_YA8605AA_AS	9274	ST10 Cplx	24	11	4	1069	8	8	2	A	93574	93574	93574	93574	93574	93574	1188	1188	1188	13	13	5	2	1
H-2_5	65	149516	4783838	79	18043	ESC_YA8617AA_AS	9274	ST10 Cplx	24	11	4	1069	8	8	2	A	93592	93592	93574	93574	93574	93574	1188	1188	1188	13	13	5	2	1
H-9_1	80	196665	4630899	70	15736	ESC_YA9084AA_AS	2705		10	11	4	10	7	8	2	A	93564	93564	93564	93564	93564	93564	56469	7920	7476	7359	7359	5	2	1
H-9_2	62	196331	4635979	84	16610	ESC_YA8684AA_AS	2705		10	11	4	10	7	8	2	A	93564	93564	93564	93564	93564	93564	56469	7920	7476	7359	7359	5	2	1
H-9_3	65	161143	5163708	108	19886	ESC_YA8679AA_AS	2914	ST349 Cplx	34	36	207	87	67	16	4	D	93660	93660	93660	93660	93660	93660	93660	9148	1155	1155	1155	642	642	1
H-9_4	78	205911	4629391	65	16661	ESC_YA8636AA_AS	2705		10	11	4	10	7	8	2	A	93564	93564	93564	93564	93564	93564	56469	7920	7476	7359	7359	5	2	1
H-9_5	82	72080	5291942	276	77820	ESC_YA8640AA_AS	29	ST29 Cplx	6	4	12	16	9	7	7	B1	93620	93620	93620	93620	93620	93620	93620	93620	93620	7014	2	2	2	1
H-15_1	67	106991	5217320	160	29701	ESC_YA8674AA_AS	9277		914	43	19	37	30	1	25	B2	93658	93597	93597	93597	93597	93597	93597	28164	9587	1442	1442	1442	1	1
H-15_2	66	198891	5160998	73	41079	ESC_YA8604AA_AS	747		52	54	46	48	35	40	38	cladeI	93565	93565	93565	93565	93565	93565	93565	7354	7354	832	832	832	832	1
H-15_3	67	108639	5224329	175	53640	ESC_YA8614AA_AS	9277		914	43	19	37	30	1	25	B2	93597	93597	93597	93597	93597	93597	93597	28164	9587	1442	1442	1442	1	1
H-15_4	73	129729	5249175	230	31208	ESC_YA8664AA_AS	9277		914	43	19	37	30	1	25	B2	93597	93597	93597	93597	93597	93597	93597	28164	9587	1442	1442	1442	1	1
H-15_5	84	240181	5162848	67	33798	ESC_YA8652AA_AS	747		52	54	46	48	35	40	38	cladeI	93565	93565	93565	93565	93565	93565	93565	7354	7354	832	832	832	832	1
H-18_1	75	235702	5090843	70	13285	ESC_YA8630AA_AS	38	ST38 Cplx	4	26	2	25	5	5	19	D	93609	93609	93563	93563	93563	93563	93563	93563	59	59	59	59	2	1
H-18_2	52	60985	5191551	318	137350	ESC_YA8650AA_AS	9281	ST29 Cplx	6	4	12	1070	9	7	7	B1	93632	93632	93632	93632	93632	93632	93632	93632	93632	93632	2	2	2	1
H-18_3	48	119030	4780154	83	122511	ESC_YA8657AA_AS	9274	ST10 Cplx	24	11	4	1069	8	8	2	A	93592	93592	93574	93574	93574	93574	1188	1188	1188	13	13	5	2	1
H-18_4	54	174136	5093392	88	12745	ESC_YA8607AA_AS	38	ST38 Cplx	4	26	2	25	5	5	19	D	93578	93563	93563	93563	93563	93563	93563	93563	59	59	59	59	2	1
H-21_1	59	155339	4722852	72	16606	ESC_YA8628AA_AS	58	ST155 Cplx	6	4	4	16	24	8	14	B1	93610	93610	93610	93610	93610	93610	93610	23723	1060	106	106	5	2	1
H-21_2	81	189788	4834166	54	9974	ESC_YA8659AA_AS	1204		83	230	120	161	159	2	2	D	93639	93639	93639	93639	93639	93639	93639	7652	7652	7652	602	602	602	1
H-21_3	71	170249	4725852	85	20944	ESC_YA8665AA_AS	58	ST155 Cplx	6	4	4	16	24	8	14	B1	93610	93610	93610	93610	93610	93610	93610	23723	1060	106	106	5	2	1
H-21_4	63	109552	4586965	92	15033	ESC_YA8613AA_AS	540		6	7	57	1	8	8	2	A	93582	93582	93582	93582	93582	93582	93582	93582	1320	1320	13	5	2	1
H-21_5	60	161468	4850962	82	15525	ESC_YA8608AA_AS	223	ST155 Cplx	6	4	4	18	24	8	14	B1	93577	93577	93577	93577	93577	93577	93577	93577	2041	2041	106	5	2	1
H-22_1	67	97836	4899260	126	49838	ESC_YA8609AA_AS	316	ST278 Cplx	6	23	33	18	11	8	6	B1	93575	93575	93575	93575	93575	93575	59490	6743	6743	4569	84	5	2	1
H-22_2	45	94387	4902233	138	106538	ESC_YA8669AA_AS	316	ST278 Cplx	6	23	33	18	11	8	6	B1	93643	93643	93575	93575	93575	93575	59490	6743	6743	4569	84	5	2	1
H-22_3	37	65290	4904829	174	133620	ESC_YA8673AA_AS	316	ST278 Cplx	6	23	33	18	11	8	6	B1	93650	93650	93650	93575	93575	93575	59490	6743	6743	4569	84	5	2	1
H-22_5	49	76722	4918244	172	139454	ESC_YA8624AA_AS	316	ST278 Cplx	6	23	33	18	11	8	6	B1	93601	93601	93575	93575	93575	93575	59490	6743	6743	4569	84	5	2	1
H-25_1	68	96252	4882842	144	70425	ESC_YA8619AA_AS	181	ST168 Cplx	8	11	4	8	7	8	6	A	93598	93598	93598	93589	93589	93589	93589	93589	93589	93589	4999	5	2	1
H-25_2	43	72034	4885621	159	169430	ESC_YA8661AA_AS	181	ST168 Cplx	8	11	4	8	7	8	6	A	93641	93641	93598	93589	93589	93589	93589	93589	93589	93589	4999	5	2	1
H-25_3	97	100121	4899835	186	70587	ESC_YA8662AA_AS	181	ST168 Cplx	8	11	4	8	7	8	6	A	93640	93640	93598	93589	93589	93589	93589	93589	93589	93589	4999	5	2	1
H-25_4	85	227185	4966763	86	14469	ESC_YA8610AA_AS	337		6	19	15	18	9	8	6	B1	93590	93590	93590	93590	93590	93590	7900	3288	3288	3288	877	5	2	1
H-25_5	67	86222	4889512	154	139996	ESC_YA8616AA_AS	181	ST168 Cplx	8	11	4	8	7	8	6	A	93589	93589	93589	93589	93589	93589	93589	93589	93589	93589	4999	5	2	1
H-26_1	72	166938	4759625	65	15535	ESC_YA8603AA_AS	641	ST86 Cplx	9	6	33	131	24	8	7	B1	93562	93562	93562	93562	93562	93562	93562	93562	4090	82	82	5	2	1
H-26_2	57	90595	4655949	124	28956	ESC_YA8672AA_AS	10	ST10 Cplx	10	11	4	8	8	8	2	A	93654	93654	93654	93654	93654	93654	93654	93654	37	37	13	5	2	1
H-26_4	67	168738	4815002	123	16196	ESC_YA8622AA_AS	2741	ST101 Cplx	43	41	15	18	11	8	6	B1	93602	93602	93602	93602	93602	93602	93602	93602	88530	164	80	5	2	1
H-26_5	68	144081	4952083	126	195641	ESC_YA8629AA_AS	398	ST398 Cplx	64	7	1	1	8	8	6	A	93611	93611	93611	93611	93611	93611	93611	27533	21907	21907	13	5	2	1
H-28_1	125	108012	4951932	149	21887	ESC_YA8677AA_AS	469	ST469 Cplx	6	65	5	1	9	13	6	B1	93664	93664	93567	93567	93567	93567	93567	93567	9136	1944	1944	5	2	1
H-28_2	88	99639	4947534	143	111730	ESC_YA8618AA_AS	469	ST469 Cplx	6	65	5	1	9	13	6	B1	93599	93599	93567	93567	93567	93567	93567	93567	9136	1944	1944	5	2	1
H-28_3	63	103774	4934584	115	159360	ESC_YA8602AA_AS	469	ST469 Cplx	6	65	5	1	9	13	6	B1	93567	93567	93567	93567	93567	93567	93567	93567	9136	1944	1944	5	2	1
H-28_5	52	84899	4937275	136	164591	ESC_YA8663AA_AS	469	ST469 Cplx	6	65	5	1	9	13	6	B1	93642	93642	93567	93567	93567	93567	93567	93567	9136	1944	1944	5	2	1
H-32_1	52	131282	4816766	83	16185	ESC_YA8623AA_AS	101	ST101 Cplx	43	41	15	18	11	7	6	B1	93603	93603	93576	93576	93576	93576	93576	93576	164	164	80	5	2	1
H-32_2	91	173571	4817870	71	15318	ESC_YA8668AA_AS	2175		6	4	15	88	43	8	14	B1	93652	93652	93652	93652	93652	93652	93652	9115	9115	1381	1062	5	2	1
H-32_3	62	189246	4820083	84	13469	ESC_YA8654AA_AS	101	ST101 Cplx	43	41	15	18	11	7	6	B1	93635	93635	93576	93576	93576	93576	93576	93576	164	164	80	5	2	1
H-32_4	58	188986	4813697	69	12900	ESC_YA9168AA_AS	101	ST101 Cplx	43	41	15	18	11	7	6	B1	93576	93576	93576	93576	93576	93576	93576	93576	164	164	80	5	2	1
H-32_5	59	100657	5125906	190	91642	ESC_YA8615AA_AS	10	ST10 Cplx	10	11	4	8	8	8	2	A	93593	93593	93593	93593	93593	90679	90679	14293	1637	37	13	5	2	1
H-34_1	33	105841	4644423	116	31641	ESC_YA8645AA_AS	603		6	4	4	16	43	8	6	B1	93617	93617	93612	93612	93612	93612	93612	93612	93612	15114	1794	3	2	1
H-34_2	62	85202	4883359	175	108344	ESC_YA8637AA_AS	10	ST10 Cplx	10	11	4	8	8	8	2	A	93614	93614	93614	93614	93614	93614	93614	93614	93614	93614	13	5	2	1
H-34_3	52	182362	4646674	76	15891	ESC_YA8633AA_AS	603		6	4	4	16	43	8	6	B1	93612	93612	93612	93612	93612	93612	93612	93612	93612	15114	1794	3	2	1
H-34_4	54	196886	4832353	67	13143	ESC_YA8678AA_AS	1727	ST446 Cplx	6	19	3	16	11	8	6	B1	93655	93655	93655	93655	93655	93655	93655	27811	1942	1942	124	5	2	1
H-34_5	80	195141	4643896	68	14255	ESC_YA8683AA_AS	603		6	4	4	16	43	8	6	B1	93663	93663	93612	93612	93612	93612	93612	93612	93612	15114	1794	3	2	1
H-35_1	77	87873	4810157	173	27508	ESC_YA8612AA_AS	226	ST226 Cplx	10	27	5	8	8	7	2	A	93588	93588	93588	93588	93588	93588	93588	9204	5320	5320	13	5	2	1
H-36_1	61	72835	5336537	206	35147	ESC_YA8625AA_AS	59	ST59 Cplx	27	32	24	29	26	19	22	F	93605	93604	93580	93580	93580	21726	21726	1336	1336	1336	52	52	52	1
H-36_2	78	80498	5331013	189	46938	ESC_YA8656AA_AS	59	ST59 Cplx	27	32	24	29	26	19	22	F	93638	93604	93580	93580	93580	21726	21726	1336	1336	1336	52	52	52	1
H-36_3	68	74681	5337586	199	54073	ESC_YA8670AA_AS	59	ST59 Cplx	27	32	24	29	26	19	22	F	93645	93604	93580	93580	93580	21726	21726	1336	1336	1336	52	52	52	1
H-36_4	76	263944	4884447	50	13636	ESC_YA8621AA_AS	9278		168	371	225	30	442	710	2	E	93606	93606	93606	93606	93606	93606	93606	93606	9717	9717	9717	9717	2	1
H-36_5	70	80500	5332801	187	45605	ESC_YA8606AA_AS	59	ST59 Cplx	27	32	24	29	26	19	22	F	93580	93580	93580	93580	93580	21726	21726	1336	1336	1336	52	52	52	1
H-37_1	48	87248	5398969	221	193635	ESC_YA8682AA_AS	5148		83	627	245	404	91	17	181	D	93656	93656	93561	93561	93561	93561	24439	24439	24439	24439	24439	9001	1572	1
H-37_2	102	123012	5420573	250	104289	ESC_YA9169AA_AS	5148		83	627	245	404	91	17	181	D	93579	93579	93561	93561	93561	93561	24439	24439	24439	24439	24439	9001	1572	1
H-37_3	65	131325	5393813	173	138379	ESC_YA8958AA_AS	5148		83	627	245	404	91	17	181	D	93561	93561	93561	93561	93561	93561	24439	24439	24439	24439	24439	9001	1572	1
H-37_4	45	92748	5379306	215	195574	ESC_YA8642AA_AS	5148		83	627	245	404	91	17	181	D	93618	93618	93561	93561	93561	93561	24439	24439	24439	24439	24439	9001	1572	1
H-37_5	41	60606	5294739	242	217644	ESC_YA8646AA_AS	5148		83	627	245	404	91	17	181	D	93622	93622	93622	93622	93561	93561	24439	24439	24439	24439	24439	9001	1572	1
H-38_1	43	116988	5350616	134	42265	ESC_YA8660AA_AS	394	ST394 Cplx	21	35	61	52	5	5	4	D	93637	93637	93613	93613	93613	93613	87377	87377	1447	1135	32	32	2	1
H-38_2	72	158364	4665541	93	15862	ESC_YA8627AA_AS	58	ST155 Cplx	6	4	4	16	24	8	14	B1	93607	93607	93607	93607	93607	93607	93607	39987	39987	106	106	5	2	1
H-38_3	71	166740	5343452	109	34941	ESC_YA8631AA_AS	394	ST394 Cplx	21	35	61	52	5	5	4	D	93613	93613	93613	93613	93613	93613	87377	87377	1447	1135	32	32	2	1
H-38_4	71	152780	5272096	118	35812	ESC_YA8675AA_AS	394	ST394 Cplx	21	35	61	52	5	5	4	D	93613	93613	93613	93613	93613	93613	87377	87377	1447	1135	32	32	2	1
H-38_5	45	104003	5346499	165	187161	ESC_YA8671AA_AS	394	ST394 Cplx	21	35	61	52	5	5	4	D	93653	93653	93653	93653	93613	93613	87377	87377	1447	1135	32	32	2	1
H-39_1	58	153509	5034213	158	161255	ESC_YA8594AA_AS	452		76	43	19	37	30	1	25	B2	93558	93558	93558	93558	93558	93558	93558	67573	67573	67573	1442	1442	1	1
H-39_2	55	156538	5039316	166	181002	ESC_YA8686AA_AS	452		76	43	19	37	30	1	25	B2	93673	93673	93558	93558	93558	93558	93558	67573	67573	67573	1442	1442	1	1
H-39_3	78	169475	5035290	153	28705	ESC_YA8680AA_AS	452		76	43	19	37	30	1	25	B2	93659	93616	93558	93558	93558	93558	93558	67573	67573	67573	1442	1442	1	1
H-39_4	73	161252	5044266	181	57668	ESC_YA8634AA_AS	452		76	43	19	37	30	1	25	B2	93616	93616	93558	93558	93558	93558	93558	67573	67573	67573	1442	1442	1	1
H-39_5	82	207048	5031047	147	37765	ESC_YA8639AA_AS	452		76	43	19	37	30	1	25	B2	93621	93616	93558	93558	93558	93558	93558	67573	67573	67573	1442	1442	1	1
H-40_1	79	177726	4962264	136	99658	ESC_YA8667AA_AS	155	ST155 Cplx	6	4	14	16	24	8	14	B1	93644	93644	93644	93644	93644	93644	93644	93644	13360	106	106	5	2	1
H-41_1	65	119540	4970542	125	33616	ESC_YA8595AA_AS	43	ST10 Cplx	24	11	4	8	8	8	2	A	93559	93559	93559	93559	93559	93559	93559	93559	24129	13	13	5	2	1
H-41_2	128	185391	4893458	104	18273	ESC_YA8688AA_AS	9283		6	29	3	1	11	62	44	B1	93674	93674	93674	93674	93674	93674	93674	93674	93674	46144	168	5	2	1
H-41_3	52	118097	4972580	124	108829	ESC_YA8681AA_AS	43	ST10 Cplx	24	11	4	8	8	8	2	A	93661	93559	93559	93559	93559	93559	93559	93559	24129	13	13	5	2	1
H-41_4	84	114017	4979974	155	118497	ESC_YA8638AA_AS	43	ST10 Cplx	24	11	4	8	8	8	2	A	93559	93559	93559	93559	93559	93559	93559	93559	24129	13	13	5	2	1
H-41_5	60	125662	4975976	127	59510	ESC_YA8641AA_AS	43	ST10 Cplx	24	11	4	8	8	8	2	A	93559	93559	93559	93559	93559	93559	93559	93559	24129	13	13	5	2	1
H-48_2	68	147452	5174549	102	78942	ESC_YA8635AA_AS	485		52	116	55	101	35	40	38	cladeI	93615	93615	93615	93615	93615	93615	93615	9180	9180	9180	4223	4223	4223	1
H-48_3	78	129092	5177717	106	105907	ESC_YA8644AA_AS	485		52	116	55	101	35	40	38	cladeI	93619	93619	93619	93615	93615	93615	93615	9180	9180	9180	4223	4223	4223	1
H-48_4	72	140667	5180215	116	135738	ESC_YA8687AA_AS	485		52	116	55	101	35	40	38	cladeI	93675	93675	93615	93615	93615	93615	93615	9180	9180	9180	4223	4223	4223	1
H-48_5	137	133714	5183074	112	202575	ESC_CB0892AA_AS	485		52	116	55	101	35	40	38	cladeI	100061	100061	93615	93615	93615	93615	93615	9180	9180	9180	4223	4223	4223	1
H-50_1	103	190464	4764840	80	14503	ESC_YA8676AA_AS	410	ST23 Cplx	6	4	12	1	20	18	7	C	93560	93560	93560	93560	93560	93560	93560	93560	4555	24	5	5	2	1
H-50_2	75	174498	4786260	56	37931	ESC_YA8611AA_AS	515		57	11	1	109	7	8	2	B1	93587	93587	93587	93587	93587	93587	93587	93587	93587	66977	2135	2135	2	1
H-50_3	67	190285	4759670	75	14721	ESC_YA8596AA_AS	410	ST23 Cplx	6	4	12	1	20	18	7	C	93560	93560	93560	93560	93560	93560	93560	93560	4555	24	5	5	2	1
H-50_4	54	190284	4759834	72	17831	ESC_YA8647AA_AS	410	ST23 Cplx	6	4	12	1	20	18	7	C	93560	93560	93560	93560	93560	93560	93560	93560	4555	24	5	5	2	1
H-50_5	65	190316	4759557	66	14001	ESC_YA8658AA_AS	410	ST23 Cplx	6	4	12	1	20	18	7	C	93560	93560	93560	93560	93560	93560	93560	93560	4555	24	5	5	2	1
H-55_1	57	51630	4632935	186	95934	ESC_YA8632AA_AS	9279		8	1293	4	8	8	8	6	A	93608	93608	93608	93608	93608	93608	93608	93608	93608	93608	1326	5	2	1
							183850
