## Supplementary File 3 for "Genomic diversity of *Escherichia coli* isolates from healthy children in rural Gambia"

### Sheet: Sheet1
Virulence factor	Encoded protein	Function
faeC	AK88 fimbrial protein precursor	Adherence
faeD	Outer membrane usher protein	Adherence
faeE	Chaperone protein	Adherence
faeF	K88 minor fimbrial subunit	Adherence
faeG	K88 fimbrial protein AB	Adherence
faeH	K88 minor fimbrial subunit	Adherence
faeI	K88 minor fimbrial subunit	Adherence
faeJ	K88 minor fimbrial subunit	Adherence
f17d-D	F17 fimbrial periplasmic protein	Adherence
f17d-G	F17 fimbrial adhesin protein	Adherence
fdeC	Attaching and effacing protein	Adherence
fimA	Type-1 fimbrial protein, A chain; Fimbriae (also called pili), polar filaments radiating from the surface of the bacterium to a length of 0.5-1.5 micrometers and numbering 100-300 per cell, enable bacteria to colonize the epithelium of specific host organs	Adherence
fimB2	Type 1 fimbriae regulatory protein FimB; FimB is one of the 2 regulatory proteins which control the phase variation of type 1 fimbriae in E.coli. These proteins mediate the periodic inversion of a 300bp DNA segment that harbors the promoter for the fimbrial structural gene, FimA. FimB switches FimA on	Adherence
fimC	Major fimbrium subunit	Adherence
fimD	Outer membrane usher protein fimD	Adherence
fimE	Type 1 fimbriae regulatory protein FimE; FimE is one of the 2 regulatory proteins which control the phase variation of type 1 fimbriae in E.coli. These proteins mediate the periodic inversion of a 300bp DNA segment that harbors the promoter for the fimbrial structural gene, fimA. FimE switches fimA off	Adherence
fimF	Involved in regulation of length and mediation of adhesion of type 1 fimbriae (but not necessary for the production of fimbriae). Involved in the integration of FimH in the fimbriae	Adherence
fimG	Protein FimG; Involved in regulation of length and mediation of adhesion of type 1 fimbriae (but not necessary for the production of fimbriae). Involved in the integration of FimH in the fimbriae	Adherence
fimH	fimH - Type 1 fimbrin D-mannose specific adhesin; Involved in regulation of length and mediation of adhesion of type 1 fimbriae (but not necessary for the production of fimbriae). Adhesin responsible for the binding to D-mannose. It is laterally positioned at intervals in the structure of the type 1 fimbriae. In order to integrate FimH in the fimbriae FimF and FimG are needed	Adherence
fimI	Fimbrial protein involved in glycoprotein biosynthetic process	Adherence
papB	Fimbriae biosynthesis regulator protein	Adherence
papC	Outer membrane usher protein	Adherence
papD	Chaperon protein	Adherence
papE	Fimbrial protein	Adherence
papH	Minor pilin subunit	Adherence
papI	Major pilus subunit operator	Adherence
papJ	PapJ protein	Adherence
papK	Fimbrial adapter	Adherence
yagV (ecpE)	Probable fimbriael chaperone	Adherence
yagW (ecpD)	Fimbriae adhesin	Adherence
yagX (ecpC)	Probable outer membrane usher protein	Adherence
yagY (ecpB)	Probable fimbrial chaperone EcpB; Part of the ecpRABCDE operon, which encodes the E.coli common pilus (ECP)	Adherence
yagZ (ecpA)	Common pilu major fimbrillin subunit	Adherence
ykgK/ecpR	Escherichia coli common pilus / HTH-type transcriptional regulator	Adherence
csgA	Curli structural subunit protein	Curli synthesis/Biofilm formation
csgB	Curli structural subunit protein	Curli synthesis/Biofilm formation
csgC	Curli structural subunit protein	Curli synthesis/Biofilm formation
csgD	Curli structural subunit protein	Curli synthesis/Biofilm formation
csgE	Curli structural subunit protein	Curli synthesis/Biofilm formation
csgF	Curli structural subunit protein	Curli synthesis/Biofilm formation
csgG	Curli structural subunit protein	Curli synthesis/Biofilm formation
pla	Plasminogen activator/coagulase	Evasion
kpsD	Polysialic acid transport protein	Invasion
kpsM	Polysialic acid transport protein	Invasion
ompA	outer membrane protein A	Invasion
aslA	Arylsulfatase-like gene	Invasion
chuS	Hemin degrading protein / Heme oxygenase	Iron uptake
chuU	Heme permease protein / ABC transporter permease	Iron uptake
chuV	Hemin import ATP-binding protein HmuV	Iron uptake
chuW	Heme anaerobic degradation radical SAM methyltransferase /Coproporphyrinogen III oxidase	Iron uptake
chuY	Anaerobilin reductase	Iron uptake
entA	2,3-dihydroxybenzoate-2,3-dehydrogenase	Iron uptake
entB	Enterobactin synthase component B	Iron uptake
entC	Isochorismate synthase EntC (Enterobactin synthetase component C)	Iron uptake
entD	Enterobactin synthase component D	Iron uptake
entE	Enterobactin synthetase component E	Iron uptake
entF	Enterobactin synthetase component E	Iron uptake
entS	Enterobactin exporter S	Iron uptake
fepA	Ferrienterobactin receptor	Iron uptake
fepB	Ferrienterobactin-binding periplasmic protein	Iron uptake
fepC	Ferric enterobactin transport ATP-binding protein	Iron uptake
fepD	Ferric enterobactin transport system permease protein	Iron uptake
fepG	Ferric enterobactin transport system permease protein	Iron uptake
fes	catecholate siderophore esterase	Iron uptake
fyuA	yersiniabactin	Iron uptake
iroB	Glucosyltransferase	Iron uptake
iroC	ATB binding cassette (ABC) transporter ATP-binding protein	Iron uptake
iroD	Catecholate siderophore esterase	Iron uptake
iroE	Alpha/beta hydrolase. Catecholate siderophore esterase	Iron uptake
iroN	Alpha/beta hydrolase/outer membrane siderophore receptor	Iron uptake
irp1	Iron aquisition yersiniabactin synthesis enzyme	Iron uptake
irp2	Permease and ABC transporter ATP-binding protein	Iron uptake
iucA	Aerobactin synthesis protein A	Iron uptake
iucB	Aerobactin synthesis protein B	Iron uptake
iucC	Aerobactin synthesis protein C	Iron uptake
iucD	Aerobactin synthesis protein D	Iron uptake
iutA	Ferric aerobactin receptor	Iron uptake
shuA	Aerobactin	Iron uptake
shuS	Aerobactin	Iron uptake
shuT	Aerobactin	Iron uptake
shuX	Aerobactin	Iron uptake
shuY	Aerobactin	Iron uptake
ybtA	AraC family transcriptional regulator	Iron uptake
ybtE	(2,3-dihydroxybenzoyl) denylate synthase	Iron uptake
ybtP	ABC transporter ATP-binding protein	Iron uptake
ybtQ	ABC transporter ATP-binding protein	Iron uptake
ybtS	Anthranilase synthase aminase component	Iron uptake
ybtT	Iron-acquisition yersiniabactin synthesis enzyme	Iron uptake
ybtU	Oxidoreductase	Iron uptake
ybtX	Yersiniabactin-associated Zinc MFS transporter	Iron uptake
cheY	Chemotaxis protein	Motility
flgD	Flagellar protein	Motility
flgG	Flagellar protein	Motility
flgH	Flagellar protein	Motility
flhA	Flagellar protein	Motility
fliG	Flagellar protein	Motility
fliI	Flagellar protein	Motility
fliM	Flagellar protein	Motility
fliP	Flagellar protein	Motility
astA	Heat stable enterotoxin 1	Toxin
eltA	Heat-labile enteroxin A subunit	Toxin
eltB	Heat-labile enteroxin B subunit	Toxin
sigA	A Serine Protease Autotransporter of Enterobacteriaceae protein	Toxin
vat	Vacuolating autotransporter Toxin	Toxin
gspC	Putative Type II secretion system protein M	Type II secretion system
gspD	Putative Type II secretion system protein M	Type II secretion system
gspE	Putative Type II secretion system protein M	Type II secretion system
gspF	Putative Type II secretion system protein M	Type II secretion system
gspG	Putative Type II secretion system protein M	Type II secretion system
gspH	Putative Type II secretion system protein M	Type II secretion system
gspI	Putative Type II secretion system protein M	Type II secretion system
gspJ	Putative Type II secretion system protein M	Type II secretion system
gspK	Putative Type II secretion system protein M	Type II secretion system
gspL	Putative Type II secretion system protein M	Type II secretion system
gspM	Putative Type II secretion system protein M	Type II secretion system
espL1	LEE encoded type III secretion system effector	Type III secretion system
espL4	LEE encoded type III secretion system effector	Type III secretion system
espR1	LEE encoded type III secretion system effector	Type III secretion system
espR3	LEE encoded type III secretion system effector	Type III secretion system
espR4	LEE encoded type III secretion system effector	Type III secretion system
espX1	LEE encoded type III secretion system effector	Type III secretion system
espX2	Putative type III secretion system effector	Type III secretion system
espX4	LEE encoded type III secretion system effector	Type III secretion system
espX5	Type III secretion system effector	Type III secretion system
espX6	Non-LEE Type IIISS effector protein	Type III secretion system
espY1	Non-LEE Type IIISS effector protein	Type III secretion system
espY2	Non-LEE Type IIISS effector protein	Type III secretion system
espY3	Non-LEE Type IIISS effector protein	Type III secretion system
espY4	Non-LEE Type IIISS effector protein	Type III secretion system
prgI	Type III secretion system needle protein	Type III secretion system
