## Supplementary File 5 for "Genomic diversity of *Escherichia coli* isolates from healthy children in rural Gambia"

### Sheet: Sheet1
Two independent cultures of the same clone of samples that were sequenced twice and used to find the SNPs between same clones
Individual	Sample	Coverage	N50	Total length	# Contigs
32	H-32_1 (1)	25	229898	4806091	70
	H-32_1 (2)	52	131282	4816766	83
34	H-34_1 (1)	42	154777	4806091	81
	H-34_1 (2)	33	105841	4644423	116
34	H-34_3 (1)	30	258099	4639908	54
	H-34_3 (2)	52	182362	4646674	76
36	H-36_4 (1)	50	351245	4879323	36
	H-36_4 (2)	76	263944	4884447	50
37	H-37_4 (1)	34	134993	5388081	176
	H-37_4 (2)	45	92748	5379306	215
37	H-37_5 (1)	33	92298	5274674	228
	H-37_5 (2)	41	60606	5294739	242
38	H-38_1 (1)	22	152501	5327666	123
	H-38_1 (2)	43	116988	5350616	134
38	H-38_5 (1)	49	166358	5333851	126
	H-38_5 (2)	45	104003	5346499	165
39	H-39_2 (1)	34	192437	4997502	185
	H-39_2 (2)	55	156538	5039316	166
41	H-41_2 (1)	75	185894	4872981	92
	H-41_2 (2)	128	185391	4893458	104
