## Supplementary File 6 for "Genomic diversity of *Escherichia coli* isolates from healthy children in rural Gambia"

### Sheet: Sheet1
Sample	Phylogroup	Strains compared	Type	Strain 1	Strain 2	Mutation	Gene	Product	Biologial process involved in/biological function
H2	A	H2-1/H2_2	snp	T	C	Non-synonymous variant	purL	Phosphoribosylformylglycinamidine synthase	Glutamine metabolic process				19
		H2-1/H2_3	Complex	C	T	Non-synonymous variant	hcaR_1	Hca operon transcriptional activator HcaR	Regulation of transcription,
		H2-1/H2_3	Complex	G	T	Non-synonymous variant	hcaR_1	Hca operon transcriptional activator HcaR	Regulation of transcription,
		H2-1/H2_3	Complex	C	A	Non-synonymous variant	hcaR_1	Hca operon transcriptional activator HcaR	Regulation of transcription,
		H2-1/H2_3	Complex	A	T	Non-synonymous variant	hcaR_1	Hca operon transcriptional activator HcaR	Regulation of transcription,
		H2-1/H2_3	Complex	C	G	Non-synonymous variant	hcaR_1	Hca operon transcriptional activator HcaR	Regulation of transcription,
		H2-1/H2_3	Complex	C	G	Non-synonymous variant	hcaR_1	Hca operon transcriptional activator HcaR	Regulation of transcription,
		H2-1/H2_3	Complex	C	G	Non-synonymous variant	hcaR_1	Hca operon transcriptional activator HcaR	Regulation of transcription,
		H2-1/H2_3	Complex	C	G	Non-synonymous variant	hcaR_1	Hca operon transcriptional activator HcaR	Regulation of transcription,
		H2-1/H2_3	snp	T	C	Non-synonymous variant	purL	Phosphoribosylformylglycinamidine synthase	Glutamine metabolic process
		H2-1/H2_4	snp	T	C	Non-synonymous variant	purL	Phosphoribosylformylglycinamidine synthase	Glutamine metabolic process
		H2-1/H2_5	snp	T	C	Non-synonymous variant	purL	Phosphoribosylformylglycinamidine synthase	Glutamine metabolic process
H9	A	H9_1/H9_2	Complex	C	T	Synonymous	chuR_3	Anaerobic sulfatase-maturating enzyme	Metabolism
H15	B2	H15_1/H15_3	snp	A	C	Non-synonymous variant	prpR	Propionate catabolism operon regulatory protein	Regulation of transcription
	Clade I	H15_2/H15_5	Complex	T	A	Non-synonymous variant	fbpC2	Fe(3+) ions import ATP-binding protein FbpC 2	Iron import into the cell
			Complex	A	C	Synonymous	menF	Isochorismate synthase MenF
			Complex	G	C	Synonymous	menF	Isochorismate synthase MenF
H18	D	H-18_1/H-18_4	Complex	G	A	Non-coding
		H-18_1/H-18_4	Complex	C	T	Synonymous	rlmG	Ribosomal RNA large subunit methyltransferase G
		H-18_1/H-18_4	Complex	G	A	Non-synonymous variant	blc	Outer membrane lipoprotein Blc	Lipid metabolic process & cellular response to DNA damage stimulus
H-22	B1	H-22_1/H-22_3	snp	G	A	Non-synonymous variant	trxB	Thioredoxin reductase	Cell population proliferation & cellular response to oxidative stress
			snp	C	T	Non-synonymous variant	astB	N-succinylarginine dihydrolase	Arginine catabolic process
			snp	A	G	Non-synonymous variant		Hypothetical protein
			snp	A	G	Non-synonymous variant	hcaT	Putative 3-phenylpropionic acid transporter	Organic substance transport
		H-22_1/H-22_5	snp	T	A	Non-coding
H-25	A	H-25_1/H-25_2	snp	A	T	Non-synonymous variant		Putative FAD-linked oxidoreductase	Dehygenase / oxidase involved in in limited purine salvage
			snp	C	A	Synonymous	yhaJ_1	HTH-type transcriptional regulator YhaJ
			snp	A	C	Synonymous	ffh	Signal recognition particle protein
			snp	A	G	Non-synonymous variant	yqiK	Inner membrane protein YqiK	Unknown function
			snp	A	G	Synonymous	corA	Magnesium transport protein CorA
			snp	T	A	Non-synonymous variant		Hypothetical protein
		H-25_1/H-25_5	snp	G	A	Synonymous	rlpA	Endolytic peptidoglycan transglycosylase RlpA
H-28	B1	H-28_1/H-28_3	snp	G	A	Non-synonymous	btuF	Vitamin B12-binding protein	Cobalamin transport
		H-28_1/H-28_5	snp	T	A	Non-synonymous	ybaK	Cys-tRNA(Pro)/Cys-tRNA(Cys) deacylase YbaK	Response to X-ray, translation
			snp	C	T	Non-coding
			Complex	T	C	Non-coding
H-32	B1	H-32_1/H-32_3	Complex	T	A	Non-coding
			Complex	A	T	Non-coding
			Complex	T	A	Non-coding
			Complex	A	T	Non-coding
			Complex	T	A	Non-coding
			Complex	A	T	Non-coding
			Complex	T	A	Non-coding
			Complex	A	C	Non-coding
			snp	A	C	Synonymous	ypdB	Transcriptional regulatory protein YpdB
H-34	B1	H-34_1/H-34_3	snp	T	G	Non-coding	Non-coding
			snp	A	C	Synonymous	ydhP_2	Inner membrane transport protein YdhP
			snp	T	A	Non-coding
			snp	G	A	Synonymous	adhE_2	Aldehyde-alcohol dehydrogenase
			snp	C	T	Non-synonymous	rclR_2	RCS-specific HTH-type transcriptional activator RclR	Involved in reactive chlorine species (RCS) stress resistance
			snp	C	A	Non-synonymous	ygjK	Glucosidase YgjK	Cellular response to DNA damage stimulus
			Complex	C	G	Synonymous	gltC_5	HTH-type transcriptional regulator GltC
			snp	G	A	Synonymous	soxS	Regulatory protein SoxS
H-36	F	H-36_1/H-36_2	Complex	C	A	Synonymous	sbmC_2	DNA gyrase inhibitor
			Complex	A	T	Non-coding
			Complex	G	A	Non-coding
		H-36_1/H-36_3	Complex	C	T	Non-coding
			Complex	T	C	Non-coding
			Complex	G	T	Non-coding
			Complex	T	G	Non-coding
			Complex	G	T	Non-coding
			Complex	T	G	Non-coding
			Complex	A	T	Non-coding
			Complex	G	C	Non-coding
			Complex	C	G	Non-coding
			Complex	A	C	Non-coding
			Complex	C	A	Non-coding
H-37	D	H-37_1/H-37_2	snp	G	T	Non-synonymous	ebgA	Evolved beta-galactosidase subunit alpha	Beta-galactosidase activity and carbohydrate binding
			snp	A	G	Synonymous	bcsC	Cellulose synthase operon protein C
		H-37_1/H-37_3	snp	A	C	Non-synonymous	rbbA	Ribosome-associated ATPase	Positive regulation of translation and transmembrane transport
		H-37_1/H-37_4	snp	G	A	Non-synonymous	aroH	Phospho-2-dehydro-3-deoxyheptonate aldolase, Trp-sensitive
		H-37_1/H-37_5	Complex	T	C	Non-synonymous	ydhP_1	Inner membrane transport protein YdhP	Transmembrane tranporter activity
			snp	A	G	Non-synonymous	ppiD	Peptidyl-prolyl cis-trans isomerase D	Regulation of apoptotic process and chaperone-mediated protein folding
			Complex	C	G	Non-coding
			Complex	C	G	Non-coding
			Complex	C	A	Non-coding
			snp	C	A	Non-coding
			snp	T	A	Non-synonymous	yliE	Putative cyclic di-GMP phosphodiesterase YliE	Signal transduction mechanisms
			snp	G	A	Synonymous	sapC	Putrescine export system permease protein SapC
			snp	T	A	Non-synonymous	rspA	Starvation-sensing protein RspA	Cellular amino acid catabolic process
			snp	T	C	Non-synonymous	nagC_2	N-acetylglucosamine repressor	Carbohydrate metabolic process
			snp	A	G	Non-synonymous	manA	Mannose-6-phosphate isomerase	GDP-mannose biosynthetic process
			snp	T	G	Synonymous	sufB	FeS cluster assembly protein SufB
			snp	A	C	Non-coding
			snp	T	G	Non-synonymous		Hypothetical protein
			snp	A	G	Non-synonymous	yhaJ_1	HTH-type transcriptional regulator YhaJ	Pathogenesis
			snp	T	C	Non-synonymous	glpB	Anaerobic glycerol-3-phosphate dehydrogenase subunit B	Glycerol metabolism
			snp	G	T	Non-synonymous	ebgA	Evolved beta-galactosidase subunit alpha	Beta-galactosidase activity and carbohydrate binding
			snp	A	G	Synonymous	bcsC	Cellulose synthase operon protein C
H-38	D	H-38_1/H-38_3	Complex	T	C	Non-coding
			snp	T	C	Stop-gain	rpoS	RNA polymerase sigma factor RpoS
		H-38_1/H-38_5	snp	A	G	Non-synonymous		hypothetical protein
			snp	A	G	Non-synonymous	caiD	Carnitinyl-CoA dehydratase	Carnitine metabolism
			snp	T	C	Stop-gain	rpoS	RNA polymerase sigma factor RpoS
			snp	A	G	Non-synonymous	rnpA	Ribonuclease P protein component	RNA processing
H-39	B2	H-39_1/H-39_2	snp	C	A	Non-synonymous	htpX	Protease HtpX	Proteolysis
		H-39_1/H-39_4	Complex	T	C	Synonymous	poxB	Pyruvate dehydrogenase [ubiquinone]
H-41	A	H-41_1/H-41_4	snp	A	T	Non-coding
H-48	Clade I	H-48_2/H-48_3	Complex	A	G	Synonymous	ddlA	D-alanine--D-alanine ligase A
			snp	A	G	Non-synonymous	citX	Apo-citrate lyase phosphoribosyl-dephospho-CoA transferase	Citrate lyase system
			snp	C	T	Synonymous	citF	Citrate lyase alpha chain
			snp	A	T	Non-synonymous	citF	Citrate lyase alpha chain	Citrate lyase system
			snp	T	C	Stop-gain		Invasin
			snp	G	T	Synonymous	ppx	Exopolyphosphatase
		H-48_2/H-48_5	snp	A	G	Synonymous	citX	Apo-citrate lyase phosphoribosyl-dephospho-CoA transferase
			snp	G	T	Non-synonymous	citX	Apo-citrate lyase phosphoribosyl-dephospho-CoA transferase	Citrate lyase system
			snp	C	T	Synonymous	citX	Apo-citrate lyase phosphoribosyl-dephospho-CoA transferase
			snp	T	C	Non-synonymous	citX	Apo-citrate lyase phosphoribosyl-dephospho-CoA transferase	Citrate lyase system
			snp	A	G	Non-synonymous	citX	Apo-citrate lyase phosphoribosyl-dephospho-CoA transferase	Citrate lyase system
			snp	G	A	Non-coding
			snp	C	T	Synonymous	citF	Citrate lyase alpha chain
			snp	A	T	Non-synonymous	citF	Citrate lyase alpha chain	Citrate lyase system
			snp	T	C	Stop-gain		Invasin
